# Redox protein Memo1 coordinates FGF23-driven signaling and small Rho-GTPases in the mouse kidney

**DOI:** 10.1101/2020.12.04.402511

**Authors:** Katalin Bartos, Suresh Krishna Ramakrishnan, Sophie Braga-Lagache, Barbara Hänzi, Fanny Durussel, Arjun Prakash Sridharan, Yao Zhu, David Sheehan, Nancy E. Hynes, Olivier Bonny, Matthias B. Moor

**Author notes:** Co-first authors (Katalin Bartos, Suresh Krishna Ramakrishnan). Correspondence to: Matthias Moor, MD PhD, University Hospital Bern, Department of Nephrology and Hypertension, Freiburgstrasse 15, 3010 Bern, Switzerland.

## Abstract

*Memo1* deletion in mice causes premature aging and an unbalanced metabolism partially resembling *Fgf23* and *Klotho* loss-of-function animals. We report a role for Memo’s redox function in renal FGF23-Klotho signaling using mice with postnatally induced Memo deficiency in the whole body (cKO). Memo cKO mice showed impaired FGF23-driven renal ERK phosphorylation and transcriptional responses. FGF23 actions involved activation of oxidation-sensitive protein phosphotyrosyl phosphatases (PTP) in the kidney. Redox proteomics revealed excessive thiols of Rho-GDP dissociation inhibitor 1 (Rho-GDI1) in Memo cKO, and we detected a functional interaction between Memo’s redox function and oxidation at Rho-GDI1 Cys79. In isolated cellular systems, Rho-GDI1 did not directly affect FGF23-driven cell signaling, but we detected disturbed Rho-GDI1 dependent small Rho-GTPase protein abundance and activity in the kidney of Memo cKO mice. Collectively, this study reveals previously unknown layers in the regulation of renal FGF23 signaling and connects Memo with the network of small Rho-GTPases.
