## Supplemental Table 6 for "Redox protein Memo1 coordinates FGF23-driven signaling and small Rho-GTPases in the mouse kidney"

### Sheet: Tabelle1
	Supplemental Table 6: Identification of altered proteins in redox proteomics screen of the kidney
	Source	Spot number	Identified protein	Mw (kDa)	Protein score	Total ion score	Sequence coverage(%)	Number of peptides identified	p-Value	Average normalized volumes
										control vehicle	Memo cKO KO vehicle
	Coomassie	386	60 kDa heat shock protein, mitochondrial	61.088	666	447	36	19	0.008	167900	268800			61088
		360	Succinyl-CoA:3-ketoacid coenzyme A transferase 1, mitochondrial	56.352	360	299	26	10	3.47e-05	266800	152700			56352
		416	Alpha-1-antitrypsin 1-5	46.091	54	34	13	3	0.008	69450	34140			46091
		628	Phosphatidylethanolamine-binding protein 1	20.988	131	110	25	2	0.038	399600	185900			20988
		534	Aminoacylase-1	45.98	126	107	14	7	0.033	226800	127100			45980
	Thiols	175	Actin, cytoplasmic 1	42.052	375	246	32	13	0.047	24890000	12290000			42052
		78	Heat shock cognate 71 kDa protein	71.055	433	250	22	10	0.024	3393000	2028000			71055
		244	Pyruvate dehydrogenase E1 component subunit beta, mitochondrial	39.254	374	193	37	13	0.0009582	768900	3302000			39254
		132	Glutathione synthetase	52.442	684	495	38	16	0.035	3005000	1278000			52442
		202	L-lactate dehydrogenase B chain	36.834	611	334	52	19	0.001	6050000	3178000			36834
		216	Malate dehydrogenase, cytoplasmic	36.659	321	296	31	10	0.024	10150000	3833000			36659
	Carbonyls	50	78 kDa glucose-regulated protein	72.492	641	415	28	15	0.047	2328000	824800			72492
		32	Serotransferrin	78.841	769	484	36	20	0.028	1204000	2720000			78841
		117	Protein disulfide-isomerase A3	57.099	487	286	32	13	0.015	421700	194000			57099
										control FGF23	Memo cKO FGF23
	Coomassie	535	Aminoacylase-1	45.98	231	137	21	7	0.008	592800	345600			45980
		507	Alpha-enolase	47.453	414	285	23	7	0.02	168800	307000			47453
		735	Periaxin	147.823	36	28	6	10	0.013	432100	725700			147823
	Thiols	236	Selenium-binding protein 1	53.051	997	665	52	29	0.024	3062000	6315000			53051
		267	Malate dehydrogenase, cytoplasmic	36.659	552	506	46	20	0.001	516200	3185000			36659
		378	Rho GDP-dissociation inhibitor 1	23.45	116	92	20	2	0.035	1834000	3095000			23450
		212	Glutathione synthetase	52.442	185	106	28	8	0.008	6579000	1697000			52442
		253	L-lactate dehydrogenase B chain	36.834	575	321	48	15	0.04	1925000	1178000			36834
		305	Pyruvate dehydrogenase E1 component subunit beta, mitochondrial	39.254	366	237	25	7	0.009	5091000	879100			39254
		175	Actin, cytoplasmic 1	42.052	142	92	12	5	0.033	15310000	3938000			42052
	Carbonyls	67	ATP synthase subunit beta, mitochondrial	56.265	554	356	31	13	0.232	6031000	11060000			56265
		146	Malate dehydrogenase, cytoplasmic	36.659	399	432	30	13	0.26	507900	952000			36659
		96	Selenium-binding protein 1	53.051	691	394	46	22	0.156	1188000	680100			53051
	Mw, molecular weight. PI, isoelectric point. P-Values determined by t-test. FC, fold change of Memo cKO vs control.
