## Supplemental Table 7 for "Redox protein Memo1 coordinates FGF23-driven signaling and small Rho-GTPases in the mouse kidney"

### Sheet: Feuil1
		qPCR primers	5'-sequence-3'
		beta-actin forward	GTC CAC CTT CCA GCA GAT GT
		beta-actin reverse	AGT CCG CCT AGA AGC ACT TGC
		SEF forward	GCCTGACTGGTTTGAGAAGC
		SEF reverse	CCTCGACTTTCCGACAGAAG
		Cyp24a1 q-pcr F	GAA GAT GTG AGG AAT ATG CCC TAT TT
		Cyp24a1 q-pcr R	CCG AGT TGT GAA TGG CAC ACT
		egr1 forward	AGCCGAGCGAACAACCCTAT
		egr1 reverse	CGCCTTCTCATTATTCAGAGCG
		c-Fos forward	ACAGATACACTCCAAGCGGAGAC
		c-Fos reverse	TGGCAATCTCAGTCTGCAACGC
